# A novel machine learning-based algorithm for eQTL identification reveals complex pleiotropic effects in the MHC region

**DOI:** 10.1101/2025.05.06.652558

**Authors:** Ronnie Y. Li, Chang Su, Zhaohui S. Qin

## Abstract

Expression quantitative trait loci (eQTLs) are regulatory variants that affect the expression level of their target genes and have significant impact on disease biology. However, eQTL mapping has been done mostly in one tissue at a time, despite the known prevalence of correlations among tissues. Multivariate analyses incorporating multiple phenotypes are available, but they emphasize linear combinations of phenotypes. We present MTClass, a machine learning framework that attempts to classify an individual’s genotype based on a vector of multi-phenotype expression levels of a given gene. We conduct simulation studies and multiple case studies using real and imputed data, and we demonstrate that MTClass detects more functionally relevant variants and genes compared to existing single-tissue approaches as well as multi-phenotype association tests. Our results suggest that the importance of expression regulation at the MHC region may have been underestimated, and they provide fresh biological insights into genetic variants that have pleiotropic effects, influencing gene expression in a complex manner.

**Key points:**

1. MTClass is a machine learning-based approach that classifies genotypes based on multi-phenotype expression data, providing a novel method for identifying eQTLs.
2. MTClass outperforms traditional linear methods like MultiPhen and MANOVA in detecting eQTLs with greater functional impact and in capturing complex genotype-phenotype relationships.
3. MTClass identified immune-related variants in the HLA region, suggesting that existing approaches may have underestimated the complexity of these variants’ effects across tissues.
4. MTClass is more flexible and reliable than linear multivariate methods, handling multicollinearity, zero-expressed features, and various input values with greater ease.
