## Supplementary Data 1 for "A novel machine learning-based algorithm for eQTL identification reveals complex pleiotropic effects in the MHC region"

### Sheet: multi-exon_study
Supplementary Data 1. The top-performing eQTLs from the top 10 eGenes by MCC across three iterations of MTClass in the multi-exon study in brain.
gene	variant	f1 macro median	mcc median	consequence	tissue
CHMP3	rs60810860	1	1	intergenic	Brain_Amygdala
ERAP2	chr5_96888176_G_T_b38	1	1	intron	Brain_Amygdala
MRPL42	rs7300275	1	1	downstream_gene	Brain_Amygdala
TPGS2	rs948636	0.969	0.939	downstream_gene	Brain_Amygdala
KANSL1	rs763997	0.967	0.936	intron	Brain_Amygdala
PILRB	rs77370288	0.965	0.932	upstream_gene	Brain_Amygdala
PXK	rs4681852	0.963	0.928	downstream_gene	Brain_Amygdala
SLC25A23	rs1141221	0.96	0.923	3_prime_UTR	Brain_Amygdala
ITGB2	chr21_44908184_C_T_b38	0.956	0.917	intron	Brain_Amygdala
FAM118A	chr22_45333097_C_G_b38	0.952	0.908	intron	Brain_Amygdala
PILRB	rs11771936	1	1	downstream_gene	Brain_Anterior_cingulate_cortex_BA24
MRPL42	chr12_93516484_GTACC_G_b38	1	1	Unknown	Brain_Anterior_cingulate_cortex_BA24
SLC25A23	rs1141221	1	1	3_prime_UTR	Brain_Anterior_cingulate_cortex_BA24
ERAP2	rs2910686	1	1	intron	Brain_Anterior_cingulate_cortex_BA24
CHMP3	rs60073472	1	1	intron	Brain_Anterior_cingulate_cortex_BA24
NCALD	rs200266530	0.972	0.946	intron	Brain_Anterior_cingulate_cortex_BA24
TPGS2	rs948636	0.972	0.946	downstream_gene	Brain_Anterior_cingulate_cortex_BA24
KANSL1	rs62073060	0.97	0.942	upstream_gene	Brain_Anterior_cingulate_cortex_BA24
NDUFB2	rs112260453	0.969	0.941	intron	Brain_Anterior_cingulate_cortex_BA24
HAP1	chr17_41727839_C_G_b38	0.969	0.941	splice_region	Brain_Anterior_cingulate_cortex_BA24
CHMP3	rs55688177	1	1	intron	Brain_Caudate_basal_ganglia
HAP1	chr17_41727839_C_G_b38	1	1	splice_region	Brain_Caudate_basal_ganglia
SLC25A23	rs1141220	1	1	3_prime_UTR	Brain_Caudate_basal_ganglia
KANSL1	rs56356165	1	1	intron	Brain_Caudate_basal_ganglia
PILRB	rs11771936	1	1	downstream_gene	Brain_Caudate_basal_ganglia
TPGS2	rs948636	0.979	0.959	downstream_gene	Brain_Caudate_basal_ganglia
ALDH3A2	chr17_19685212_C_T_b38	0.976	0.953	intron	Brain_Caudate_basal_ganglia
MRPL42	rs7300275	0.973	0.947	downstream_gene	Brain_Caudate_basal_ganglia
MAPK10	rs75490644	0.964	0.931	intron	Brain_Caudate_basal_ganglia
SULT1A1	rs7191548	0.958	0.919	downstream_gene	Brain_Caudate_basal_ganglia
KANSL1	chr17_46235233_CA_C_b38	1	1	Unknown	Brain_Cerebellar_Hemisphere
MRPL42	rs12818710	1	1	downstream_gene	Brain_Cerebellar_Hemisphere
P2RX5	chr17_3692760_T_C_b38	1	1	intron	Brain_Cerebellar_Hemisphere
FAM118A	chr22_45335169_G_A_b38	1	1	intron	Brain_Cerebellar_Hemisphere
SPATA20	rs2306001	1	1	intron	Brain_Cerebellar_Hemisphere
PDXDC1	rs7194585	1	1	intron	Brain_Cerebellar_Hemisphere
MAPK12	COSV53131837	0.977	0.954	intron	Brain_Cerebellar_Hemisphere
PILRB	rs6965207	0.975	0.951	intron	Brain_Cerebellar_Hemisphere
SH3GL2	rs7871351	0.974	0.949	intron	Brain_Cerebellar_Hemisphere
SRGAP2C	chr1_121381581_G_T_b38	0.972	0.945	intron	Brain_Cerebellar_Hemisphere
KANSL1	rs145429744	1	1	intron	Brain_Cerebellum
PILRB	rs28495773	1	1	downstream_gene	Brain_Cerebellum
SIK1	rs857551	1	1	downstream_gene	Brain_Cerebellum
P2RX5	chr17_3694376_T_G_b38	1	1	intron	Brain_Cerebellum
FAM118A	chr22_45350945_G_T_b38	1	1	intron	Brain_Cerebellum
ERAP1	rs1057569	0.981	0.962	intron	Brain_Cerebellum
MICU1	rs35126406	0.981	0.962	intron	Brain_Cerebellum
SRGAP2C	chr1_121342950_A_AACTTT_b38	0.978	0.958	intron	Brain_Cerebellum
ALDH3A2	rs8069478	0.978	0.957	intron	Brain_Cerebellum
CHMP3	rs59613942	0.977	0.955	intron	Brain_Cerebellum
CHMP3	rs60073472	1	1	intron	Brain_Cortex
P2RX5	chr17_3692760_T_C_b38	1	1	intron	Brain_Cortex
KANSL1	chr17_46101802_AACC_A_b38	0.98	0.961	Unknown	Brain_Cortex
PILRB	rs78256546	0.978	0.957	intron	Brain_Cortex
SLC25A23	rs2860182	0.977	0.955	3_prime_UTR	Brain_Cortex
MRPL42	rs11107060	0.974	0.948	intron	Brain_Cortex
FAM118A	chr22_45315973_A_G_b38	0.972	0.945	intron	Brain_Cortex
TPGS2	rs948636	0.961	0.924	downstream_gene	Brain_Cortex
NCALD	rs149406788	0.96	0.923	intron	Brain_Cortex
HAP1	chr17_41727839_C_G_b38	0.959	0.921	splice_region	Brain_Cortex
MRPL42	rs11107052	1	1	downstream_gene	Brain_Frontal_Cortex_BA9
SLC25A23	rs2860181	1	1	3_prime_UTR	Brain_Frontal_Cortex_BA9
NDUFB2	rs2907950	0.975	0.951	intron	Brain_Frontal_Cortex_BA9
KANSL1	rs740705	0.975	0.951	intron	Brain_Frontal_Cortex_BA9
PILRB	rs149365789	0.973	0.947	upstream_gene	Brain_Frontal_Cortex_BA9
SRGAP2C	COSV59993348	0.972	0.945	intron	Brain_Frontal_Cortex_BA9
CHMP3	chr2_86527885_TG_T_b38	0.97	0.942	Unknown	Brain_Frontal_Cortex_BA9
ADCY2	rs10714681	0.968	0.939	intron	Brain_Frontal_Cortex_BA9
ITGB2	chr21_44908184_C_T_b38	0.966	0.935	intron	Brain_Frontal_Cortex_BA9
MAPK10	rs2035058	0.963	0.929	intron	Brain_Frontal_Cortex_BA9
CHMP3	rs60073472	1	1	intron	Brain_Hippocampus
MRPL42	rs7302896	1	1	downstream_gene	Brain_Hippocampus
P2RX5	chr17_3692178_A_G_b38	1	1	intron	Brain_Hippocampus
NCF1C	rs6964625	1	1	downstream_gene	Brain_Hippocampus
KANSL1	rs62060797	0.975	0.951	intron	Brain_Hippocampus
ERAP2	chr5_96884962_TG_T_b38	0.973	0.948	Unknown	Brain_Hippocampus
PILRB	rs6946768	0.971	0.944	5_prime_UTR	Brain_Hippocampus
SLC25A23	rs2860181	0.971	0.944	3_prime_UTR	Brain_Hippocampus
ITGB2	chr21_44908184_C_T_b38	0.966	0.934	intron	Brain_Hippocampus
HAP1	chr17_41727839_C_G_b38	0.947	0.9	splice_region	Brain_Hippocampus
CHMP3	rs1030887	1	1	intron	Brain_Hypothalamus
MRPL42	rs11107041	1	1	intron	Brain_Hypothalamus
KANSL1	rs111303008	1	1	upstream_gene	Brain_Hypothalamus
PILRB	rs7799901	1	1	5_prime_UTR	Brain_Hypothalamus
HAP1	chr17_41729303_A_G_b38	0.976	0.952	intron	Brain_Hypothalamus
ERAP2	rs2910686	0.974	0.95	intron	Brain_Hypothalamus
ITGB2	chr21_44908184_C_T_b38	0.963	0.929	intron	Brain_Hypothalamus
MAPK10	rs80259455	0.963	0.929	intron	Brain_Hypothalamus
ALDH3A2	rs8069478	0.948	0.896	intron	Brain_Hypothalamus
C19orf47	rs4803326	0.942	0.889	downstream_gene	Brain_Hypothalamus
SLC25A23	rs2860181	1	1	3_prime_UTR	Brain_Nucleus_accumbens_basal_ganglia
CHMP3	rs17027280	1	1	intron	Brain_Nucleus_accumbens_basal_ganglia
MRPL42	chr12_93484525_AT_A_b38	1	1	Unknown	Brain_Nucleus_accumbens_basal_ganglia
SIK1	rs2329373	1	1	downstream_gene	Brain_Nucleus_accumbens_basal_ganglia
P2RX5	chr17_3689780_G_A_b38	1	1	intron	Brain_Nucleus_accumbens_basal_ganglia
KANSL1	rs112043799	0.979	0.959	intron	Brain_Nucleus_accumbens_basal_ganglia
PILRB	rs77370288	0.978	0.957	upstream_gene	Brain_Nucleus_accumbens_basal_ganglia
HAP1	chr17_41729303_A_G_b38	0.959	0.922	intron	Brain_Nucleus_accumbens_basal_ganglia
TPGS2	rs948636	0.96	0.919	downstream_gene	Brain_Nucleus_accumbens_basal_ganglia
ERAP2	chr5_96912123_A_G_b38	0.952	0.905	intron	Brain_Nucleus_accumbens_basal_ganglia
P2RX5	rs891746	1	1	intron	Brain_Putamen_basal_ganglia
MRPL42	rs12833406	1	1	intron	Brain_Putamen_basal_ganglia
HAP1	COSV57877768	0.976	0.953	splice_region	Brain_Putamen_basal_ganglia
KANSL1	rs3110333	0.976	0.952	upstream_gene	Brain_Putamen_basal_ganglia
SLC25A23	rs1141221	0.97	0.942	3_prime_UTR	Brain_Putamen_basal_ganglia
ITGB2	chr21_44908184_C_T_b38	0.968	0.938	intron	Brain_Putamen_basal_ganglia
ERAP2	COSV65940821	0.966	0.934	intron	Brain_Putamen_basal_ganglia
CHMP3	rs72932319	0.966	0.934	downstream_gene	Brain_Putamen_basal_ganglia
MAPK10	rs2035058	0.963	0.929	intron	Brain_Putamen_basal_ganglia
CCT3	rs2764403	0.951	0.906	intron	Brain_Putamen_basal_ganglia
MRPL42	rs12825966	1	1	intron	Brain_Spinal_cord_cervical_c-1
FAM118A	chr22_45317883_A_G_b38	1	1	intron	Brain_Spinal_cord_cervical_c-1
ARHGAP9	chr12_57494328_CT_C_b38	1	1	Unknown	Brain_Spinal_cord_cervical_c-1
CHMP3	rs72932369	1	1	intron	Brain_Spinal_cord_cervical_c-1
PI4KAP1	rs202117096	1	1	non_coding_transcript_exon	Brain_Spinal_cord_cervical_c-1
PILRB	rs7792525	1	1	intron	Brain_Spinal_cord_cervical_c-1
CCDC18-AS1	chr1_93339226_G_A_b38	0.964	0.93	non_coding_transcript_exon	Brain_Spinal_cord_cervical_c-1
KANSL1	rs1918800	0.964	0.93	intron	Brain_Spinal_cord_cervical_c-1
PXK	rs13071861	0.964	0.93	intron	Brain_Spinal_cord_cervical_c-1
SPG7	chr16_89551065_TCAAA_T_b38	0.964	0.93	Unknown	Brain_Spinal_cord_cervical_c-1
PILRB	rs41280971	1	1	5_prime_UTR	Brain_Substantia_nigra
CHMP3	rs11891659	1	1	intron	Brain_Substantia_nigra
ITGB2	chr21_44908184_C_T_b38	1	1	intron	Brain_Substantia_nigra
SHARPIN	rs879394707	1	1	downstream_gene	Brain_Substantia_nigra
ERAP2	chr5_96929468_CT_C_b38	1	1	Unknown	Brain_Substantia_nigra
SLC25A30	rs12868585	1	1	intron	Brain_Substantia_nigra
FAM118A	chr22_45335169_G_A_b38	1	1	intron	Brain_Substantia_nigra
TPGS2	rs948636	1	1	downstream_gene	Brain_Substantia_nigra
KANSL1	rs763997	1	1	intron	Brain_Substantia_nigra
SRGAP2C	chr1_121330650_G_T_b38	0.96	0.923	intron	Brain_Substantia_nigra
